# Ezh2 Delays Activation of Differentiation Genes During Normal Cerebellar Granule Neuron Development and in Medulloblastoma

**DOI:** 10.1101/2024.11.21.624171

**Authors:** James Purzner, Alexander S. Brown, Teresa Purzner, Lauren Ellis, Sara Broski, Ulrike Litzenburger, Kaytlin Andrews, Aryaman Sharma, Xin Wang, Michael D. Taylor, Yoon-Jae Cho, Margaret T. Fuller, Matthew P. Scott

## Abstract

Medulloblastoma (MB) is the most common malignant brain tumour in children. The Sonic Hedgehog (SHH)-medulloblastoma subtype arises from the cerebellar granule neuron lineage. Terminally differentiated neurons are incapable of undergoing further cell division, so an effective treatment for this tumour could be to force neuronal differentiation. Differentiation therapy provides a potential alternative for patients with medulloblastoma who harbor mutations that impair cell death pathways (TP53), which is associated a with high mortality. To this end, our goal was to explore epigenetic regulation of cerebellar granule neuron differentiation in medulloblastoma cells. Key regulators were discovered using chromatin immunoprecipitation with high-throughput sequencing. DNA-bound protein and chromatin protein modifications were investigated across all genes. We discovered that Ezh2-mediated tri-methylation of the H3 histone (H3K27me3), occurred on more than half of the 787 genes whose transcription normally increases as granule neurons terminally differentiate. Conditional knockout of *Ezh2* led to early initiation of differentiation in granule neuron precursors (GNPs), but only after cell cycle exit had occurred. Similarly, in MB cells, neuronal differentiation could be induced by preventing H3K27me3 modifications using an Ezh2 inhibitor (UNC1999), but only when UNC1999 was combined with forced cell cycle exit driven by a CDK4/6 inhibitor (Palbociclib). Ezh2 emerges as a powerful restraint upon post-mitotic differentiation during normal GNP development and combination of Ezh2 inhibition with cell cycle exit leads to MB cell differentiation.
