## Supplementary material for "Ezh2 Delays Activation of Differentiation Genes During Normal Cerebellar Granule Neuron Development and in Medulloblastoma": Supplmental Table 2

### Sheet: Sheet1
GO_ontology	GO.ID	Term	gene_number	p_value	genes
BP	GO:0140928	inhibition of non-skeletal tissue minera...	4	0.00042	Abcc6, Adora1, Ank, Nt5e
BP	GO:0032026	response to magnesium ion	5	0.00021	Abcc6, Kcna1, Kcnip3, Plcg2, Ryr2
BP	GO:0010038	response to metal ion	39	0.00107	Abcc6, Abcc8, Adcy8, Akr1c14, Anxa11, Cacna1g, Camk2b, Casr, Fosb, Gpld1, Grin2a, Hamp2, Il1a, Itpka, Itpr3, Jun, Junb, Kcna1, Kcnh1, Kcnip3, Lcat, Lrrk2, Nptx1, Nrxn1, Plcg2, Prnp, Rasal1, Ryr2, S100a16, Slc12a2, Slc13a5, Stim1, Sucnr1, Syt12, Syt2, Syt3, Syt7, Syt9, Tfrc
BP	GO:0014074	response to purine-containing compound	13	0.00034	Adipoq, Adora1, Casq2, Gpd1, Hcn2, Itpr1, Itpr3, Nt5e, Pde3a, Plcg2, Pygm, Ryr2, Slc6a1
BP	GO:0043278	response to morphine	4	0.00064	Adcy8, Grin1, Ppp1r1b, Prkce
BP	GO:0050727	regulation of inflammatory response	30	0.00068	Adipoq, Adora1, Agt, Bcl6, Cebpb, Clock, Dagla, Gpr17, Gprc5b, H2-D1, Il10ra, Il16, Lrrk2, Lyn, Mgll, Nr1d2, Nr1h3, Nt5e, Pla2g3, Plcg2, Ptgs2, Serpine1, Sirpa, Stat5a, Sucnr1, Tnfaip3, Tnfrsf11a, Tyro3, Vamp8, Zfp36
BP	GO:0150076	neuroinflammatory response	10	0.00099	Adcy1, Adcy8, Agt, Cx3cl1, Dagla, Jun, Lrp1, Lrrk2, Plcg2, Ptgs2
BP	GO:0007628	adult walking behavior	8	0.00034	Cacna1a, Cacna1c, Cacnb4, Cend1, Dab1, Glrb, Scn1a, Scn8a
BP	GO:0048266	behavioral response to pain	6	0.00099	Adam11, Cacna1a, Cacna1e, Crhr1, Kcnip3, Scn3a
BP	GO:0018105	peptidyl-serine phosphorylation	24	0.00051	Agt, Atp2b4, Camk2b, Camk2d, Camk4, Cnksr3, Crebl2, Hipk3, Inpp5j, Lats2, Lrrk2, Mapk13, Mlxipl, Nos1, Nrxn1, Pkd1, Prkce, Ptgs2, Rps6ka1, Smg1, Spry2, Srpk3, Stk32a, Tfrc
BP	GO:0050995	negative regulation of lipid catabolic p...	6	0.00055	Acacb, Adora1, Endou, Gpld1, Mfsd2a, Sorl1
BP	GO:0019227	neuronal action potential propagation	4	0.00064	Cacnb4, Cntnap1, Scn1a, Scn1b
BP	GO:0001964	startle response	7	0.00054	Glrb, Grid2, Grin1, Grin2a, Kcna1, Kcnh1, Nrxn1
BP	GO:0019233	sensory perception of pain	12	0.00018	Adora1, Cacna1e, Grin1, Grin2a, Grm1, Kcna1, Kcna2, Kcnd2, Kcnip3, Mgll, Mmp24, Scn1a
BP	GO:0031644	regulation of nervous system process	22	0.00026	Adora1, Agt, Dlgap1, Grin1, Grin2a, Grin2c, Grm1, Igsf9b, Kcnc4, Lrrk2, Mgll, Nrxn1, Nrxn2, Pclo, Prkar1b, Ptk2b, Rapgef4, Rims1, Slc8a2, Stx1b, Tppp, Wnt7a
BP	GO:0002579	positive regulation of antigen processin...	4	0.00042	Cd74, H2-Ab1, Nod1, Tap2
BP	GO:0032675	regulation of interleukin-6 production	16	0.00028	Afap1l2, Arid5a, Cd74, Cebpb, Flt3, Il16, Il17rc, Il1a, Klf2, Mapk13, Nod1, Plcg2, Ptpn22, Sirpa, Tnfaip3, Zbtb20
BP	GO:0045907	positive regulation of vasoconstriction	8	0.00082	Add3, Adra1d, Casr, Gja1, Gja5, Hrh2, Mgll, Ptgs2
BP	GO:0120162	positive regulation of cold-induced ther...	12	0.00053	Ache, Adipoq, Adrb1, Appl2, Cebpb, Dio2, Epas1, Gja1, Il4ra, Ppargc1b, Scd1, Zbtb7b
BP	GO:0045780	positive regulation of bone resorption	6	0.00055	Car2, Ltbp3, Ppargc1b, Tfrc, Tmem64, Tnfrsf11a
BP	GO:0030335	positive regulation of cell migration	48	0.00044	Acta2, Agt, Camk2d, Cd74, Cldn3, Cpeb1, Csf1, Cx3cl1, Cxcl10, Daam2, Dab2ip, Dock4, Egr1, Fam107a, Fat1, Fgf1, Fgf7, Fgfbp1, Furin, Gpld1, Grb7, Grin1, Il1a, Il6st, Jun, Lrp1, Lyn, Madcam1, Mcam, Myoc, Nr4a3, Pdgfd, Plcg2, Prkce, Prox1, Ptgs2, Ptk2b, Rapgef4, S1pr1, Sema4d, Sema4f, Serpine1, Spry2, Stat5a, Syde1, Thy1, Tiam1, Wnt7a
BP	GO:0086002	cardiac muscle cell action potential inv...	11	0.00053	Cacna1c, Cacna1d, Cacna1g, Dlg1, Gja5, Jup, Ryr2, Scn1a, Scn1b, Scn2b, Scn4b
BP	GO:0098911	regulation of ventricular cardiac muscle...	4	0.00094	Cacna1c, Dlg1, Jup, Ryr2
BP	GO:0097107	postsynaptic density assembly	6	0.00055	C1ql2, Grid2, Nptx1, Nrxn1, Nrxn2, Ptk2b
BP	GO:0034329	cell junction assembly	47	0.00050	Ace2, Ache, Agt, Bsn, C1ql2, Cacna1a, Cdh15, Cdh18, Cdh22, Cldn3, Cntnap1, Colq, Dlg1, Dusp3, Fam107a, Flrt1, Gabra1, Gabra6, Gabrb2, Gja1, Gja5, Gria1, Grid2, Grin1, Hapln4, Hopx, Jup, Lrp1, Lrrtm3, Marveld2, Myoc, Npas4, Nphs1, Nptn, Nptx1, Nptxr, Nrg2, Nrxn1, Nrxn2, Pclo, Ptk2b, Sema4d, Slitrk1, Slitrk4, Thy1, Wnt7a, Zdhhc2
BP	GO:1904862	inhibitory synapse assembly	6	0.00055	Gabra1, Gabra6, Gabrb2, Hapln4, Npas4, Sema4d
BP	GO:0032535	regulation of cellular component size	29	0.00037	Add3, Atp2b2, Barhl2, Daam2, Deptor, Dlg1, Dnm1, Eps8, Kank2, Lrp1, Mgll, Neb, Nphs1, Pclo, Plekhh2, Pls1, Prkce, Prr16, Ptk2b, Rnf6, Rtn4r, Sema4d, Sema4f, Slc12a2, Slc12a5, Tmod1, Tnfrsf12a, Wnt7a, Xk
BP	GO:0007015	actin filament organization	31	0.00061	Add3, Arap1, Cap2, Cx3cl1, Daam2, Dlg1, Eps8, Fam107a, Fat1, Gas7, Gja1, Itgb5, Jmy, Kank2, Kiss1r, Mical2, Myo1a, Myoc, Neb, Nphs1, Pacsin1, Plekhh2, Pls1, Ppargc1b, Prkce, Prox1, Ptk2b, Rnd1, S1pr1, Sirpa, Tmod1
BP	GO:0000902	cell morphogenesis	82	0.00094	Ablim1, Ache, Adcy1, Arap1, Arhgap44, Atp2b2, B4galt6, Barhl2, Bcan, Bcl6, Cacna1a, Camk2b, Cap2, Cdh15, Cdh18, Cdh22, Cldn3, Cntn1, Cntn2, Cntn6, Cntnap1, Dab1, Dab2ip, Dlg1, Eps8, Etv1, Fat1, Flrt1, Fosl2, Gas7, Gja1, Grin1, Hrh2, Itpka, Itpr1, Klf2, Kndc1, Lats2, Lgi1, Lrp1, Lrrk2, Metrn, Mfsd2a, Mgll, Mink1, Myh14, Nfix, Nptn, Nptx1, Nr4a3, Nrxn1, Ntn4, Pacsin1, Pls1, Plxna1, Plxna2, Prox1, P…
BP	GO:0030500	regulation of bone mineralization	11	0.00027	Ank, Fgf23, Gja1, Kl, Ltbp3, Mgp, Osr2, Phospho1, Ptk2b, S1pr1, Sgms2
BP	GO:0021702	cerebellar Purkinje cell differentiation	5	0.00054	Atp2b2, Cacna1a, Cend1, Faim2, Psap
BP	GO:0045600	positive regulation of fat cell differen...	9	0.00100	Cds1, Cebpb, Crebl2, Fndc3b, Fndc5, Ptgs2, Tmem64, Zbtb7b, Zfp36
BP	GO:0010976	positive regulation of neuron projection...	20	0.00052	Agt, Camk2b, Cntn1, Cpeb1, Cx3cl1, Dab2ip, Gprc5b, Itpka, Itpr1, Lrp1, Lyn, Nptn, Nrxn1, Pacsin1, Pla2g3, Ptk2b, Rit2, Scn1b, Tiam1, Tnn
BP	GO:0050767	regulation of neurogenesis	33	0.00083	Abcc8, Ache, Appl2, Bcan, Bhlhe41, Camk2b, Cx3cl1, Daam2, Dab1, Gfap, Hapln4, Hes3, Il6st, Itpka, Lrp1, Lyn, Metrn, Nos1, Nptn, Plxna1, Plxna2, Prox1, Rnf112, Rnf6, Rtn4r, Sema4d, Sema4f, Slitrk1, Sorl1, Thy1, Tiam1, Tnfrsf12a, Wnt7a
BP	GO:1903078	positive regulation of protein localizat...	9	0.00049	Atp2b4, Dlg1, Dpp10, Lrp1, Nrxn1, Pls1, Prnp, Ramp3, Zdhhc2
BP	GO:0099645	neurotransmitter receptor localization t...	7	0.00088	Adam22, C1ql2, Dlg1, Lgi1, Nptx1, Nptxr, Rapgef4
BP	GO:0035418	protein localization to synapse	20	0.00091	Adam22, Arhgap44, Bsn, C1ql2, Dlg1, Dlgap1, Grin1, Grin2a, Grin2c, Lgi1, Nphs1, Nptx1, Nptxr, Nrxn1, Nrxn2, Pclo, Rapgef4, Snap25, Stx1b, Zdhhc2
BP	GO:0015744	succinate transport	3	0.00113	Slc13a3, Slc13a5, Slc16a1
BP	GO:0007204	positive regulation of cytosolic calcium...	20	0.00099	Adcy8, Adra1d, Agt, Cacna1a, Cacna1c, Cacna1g, Cacna1i, Crhr1, Cxcl1, Gja1, Grin1, Itpr1, Itpr3, Lrp1, Nptn, Pkd1, Plcg2, Ptk2b, Ryr2, Slc8a2
BP	GO:0098703	calcium ion import across plasma membran...	7	0.00031	Adrb1, Cacna1a, Cacna1c, Cacna1d, Cacna1e, Prnp, Slc8a2
BP	GO:0051279	regulation of release of sequestered cal...	10	0.00052	Camk2d, Casq2, Cx3cl1, Cxcl10, Jph3, Lyn, Prkce, Ptk2b, Ryr2, Thy1
BP	GO:1902476	chloride transmembrane transport	10	0.00011	Ano3, Casr, Gabra1, Gabra6, Gabrb2, Gabrd, Glrb, Slc12a2, Slc12a5, Slc6a1
BP	GO:0140115	export across plasma membrane	11	0.00088	Abcc4, Atp1a1, Atp1b1, Atp2b3, Dlg1, Fxyd1, Gja1, Hamp2, Kcna2, Slc8a2, Tmem163
BP	GO:0086009	membrane repolarization	10	0.00034	Atp1a1, Atp1b1, Cacna1d, Casq2, Gja1, Gja5, Kcna1, Kcnd2, Scn1b, Scn4b
BP	GO:0034220	monoatomic ion transmembrane transport	102	0.00099	Adrb1, Ano3, Anxa6, Atp1a1, Atp1b1, Atp2a3, Atp2b2, Atp2b3, Atp2b4, Atp6v0c, Atp6v1g2, Cacna1a, Cacna1c, Cacna1d, Cacna1e, Cacna1g, Cacna1i, Cacna2d3, Cacnb4, Camk2d, Casq2, Casr, Cnksr3, Cx3cl1, Cxcl10, Dlg1, Dpp10, Fxyd1, Fxyd7, Gabra1, Gabra6, Gabrb2, Gabrd, Glrb, Gria1, Gria4, Grid2, Grin1, Grin2a, Grin2c, Hamp2, Hcn2, Itpr1, Itpr3, Jph3, Kcna1, Kcna2, Kcnab1, Kcnc1, Kcnc3, Kcnc4, Kcnd2, Kcng…
BP	GO:2000651	positive regulation of sodium ion transm...	4	0.00042	Atp1b1, Cnksr3, Scn1b, Tesc
BP	GO:1901379	regulation of potassium ion transmembran...	10	0.00089	Atp1b1, Cacna1d, Casq2, Dlg1, Dpp10, Kcnab1, Kcnc1, Kcnip3, Kcnip4, Prnp
BP	GO:0035725	sodium ion transmembrane transport	24	0.00010	Atp1a1, Atp1b1, Atp2b4, Cacna1g, Cacna1i, Camk2d, Cnksr3, Fxyd1, Fxyd7, Hcn2, Kcnk1, Nos1, Scn1a, Scn1b, Scn2b, Scn3a, Scn4b, Scn8a, Slc12a2, Slc23a2, Slc6a1, Slc8a2, Slc9a7, Tesc
BP	GO:1990573	potassium ion import across plasma membr...	8	0.00034	Atp1a1, Atp1b1, Dlg1, Hcn2, Kcnj12, Kcnj9, Slc12a2, Slc12a5
BP	GO:0098742	cell-cell adhesion via plasma-membrane a...	19	0.00016	Adipoq, Cadm3, Cdh15, Cdh18, Cdh22, Cldn3, Cntn6, Crtam, Cx3cl1, Dab1, Fat2, Grid2, Igsf9b, Mcam, Mmp24, Nptn, Nrxn1, Slitrk1, Tnfaip3
BP	GO:0007162	negative regulation of cell adhesion	28	0.00050	Adamts18, Adipoq, Bcl6, Cd74, Cebpb, Crtam, Dab1, Dlg1, Dusp1, Dusp3, Fam107a, Fzd7, H2-D1, Il4ra, Irf1, Lrp1, Myoc, Nat8, Plxna1, Plxna2, Prnp, Ptpn22, Rnd1, Sema4d, Serpine1, Spock1, Tnfaip3, Zbtb7b
BP	GO:0051932	synaptic transmission, GABAergic	13	0.00011	Adora1, Car2, Car7, Gabbr2, Gabra1, Gabra6, Gabrb2, Gabrd, Hapln4, Npas4, Nrxn1, Prkce, Slc6a1
BP	GO:0099536	synaptic signaling	117	0.00015	Abcc8, Ache, Adcy1, Adcy8, Adipoq, Adora1, Adrb1, Agt, Arhgap44, Atp2b2, Cabp1, Cacna1a, Cacna1c, Cacna1e, Cacna1g, Cacnb4, Calb2, Camk2b, Camk4, Car2, Car7, Cpeb1, Crhr1, Cx3cl1, Cyp46a1, Dagla, Dgkb, Dlg1, Dlgap1, Dnm1, Dtna, Egr1, Egr3, Fam107a, Gabbr2, Gabra1, Gabra6, Gabrb2, Gabrd, Gfap, Glrb, Gpr158, Gria1, Gria4, Grid2, Grin1, Grin2a, Grin2c, Grm1, Grm4, Hapln4, Hrh2, Igsf9b, Itpka, Itpr1,…
BP	GO:0060292	long-term synaptic depression	7	0.00054	Adcy8, Adora1, Gria1, Grid2, Mgll, Prrt1, Ptk2b
BP	GO:0048168	regulation of neuronal synaptic plastici...	17	0.00050	Agt, Camk2b, Cpeb1, Egr1, Grin1, Grin2a, Grin2c, Jph3, Lnpep, Nptn, Rasgrf1, Rims1, Slc4a10, Slc8a2, Syngr1, Syp, Zdhhc2
BP	GO:0050804	modulation of chemical synaptic transmis...	83	0.00054	Adcy1, Adcy8, Adipoq, Adora1, Adrb1, Agt, Arhgap44, Atp2b2, Cacna1a, Cacna1e, Cacnb4, Calb2, Camk2b, Camk4, Car2, Car7, Cpeb1, Crhr1, Cyp46a1, Dgkb, Dlgap1, Dnm1, Egr1, Fam107a, Gfap, Gpr158, Gria1, Gria4, Grid2, Grin1, Grin2a, Grin2c, Grm1, Grm4, Hrh2, Itpka, Itpr3, Jph3, Jph4, Kcnc3, Kcnc4, Kcnh1, Kiss1r, Lgi1, Lnpep, Lrrk2, Mgll, Mir181d, Mirlet7c-2, Nos1, Npas4, Nptn, Nrxn1, Nrxn2, Pclo, Plat…
BP	GO:1900273	positive regulation of long-term synapti...	7	0.00014	Adcy1, Adcy8, Adrb1, Nos1, Nptn, Prkar1b, Zdhhc2
BP	GO:0051968	positive regulation of synaptic transmis...	7	0.00088	Gria4, Grin1, Grin2a, Grin2c, Nrxn1, Ptgs2, Ptk2b
BP	GO:0032310	prostaglandin secretion	5	0.00070	Abcc4, Il1a, Pla2g3, Ptgs2, Tnfrsf11a
BP	GO:2000300	regulation of synaptic vesicle exocytosi...	9	0.00033	Cacna1e, Cacnb4, Kcnh1, Lrrk2, Rims1, Rims3, Sv2b, Syp, Wnt7a
BP	GO:0048791	calcium ion-regulated exocytosis of neur...	8	0.00020	Cacna1a, Rims1, Rims3, Snap25, Stx1b, Syt2, Syt7, Unc13c
BP	GO:0007269	neurotransmitter secretion	30	0.00034	Abcc8, Cacna1a, Cacna1e, Cacnb4, Gpr158, Kcnc3, Kcnc4, Kcnh1, Lin7a, Lrrk2, Nrxn1, Nrxn2, Pclo, Prrt2, Rims1, Rims3, Snap25, Stx1b, Sv2a, Sv2b, Syde1, Syn2, Syp, Syt12, Syt2, Syt7, Syt9, Unc13c, Vamp1, Wnt7a
BP	GO:0016082	synaptic vesicle priming	6	0.00055	Rims1, Snap25, Stx1b, Sv2a, Unc13c, Vamp1
BP	GO:0016081	synaptic vesicle docking	4	0.00094	Rims1, Stx1b, Syde1, Unc13c
BP	GO:0043407	negative regulation of MAP kinase activi...	8	0.00047	Adipoq, Agt, Dab2ip, Dusp1, Hipk3, Lyn, Ptpn22, Spry2
BP	GO:0070373	negative regulation of ERK1 and ERK2 cas...	10	0.00058	Ace2, Adipoq, Cnksr3, Dab2ip, Dlg1, Dusp1, Dusp3, Lyn, Sirpa, Spry2
BP	GO:0045743	positive regulation of fibroblast growth...	4	0.00042	Dstyk, Fgfbp1, Nptn, Nrxn1
BP	GO:0035235	ionotropic glutamate receptor signaling ...	5	0.00070	Grin1, Grin2a, Grin2c, Ptk2b, Tiam1
MF	GO:0004971	AMPA glutamate receptor activity	2	0.00912	Gria1, Gria4
MF	GO:0004465	lipoprotein lipase activity	2	0.00912	Dagla, Lipc
MF	GO:0004896	cytokine receptor activity	9	0.00927	Cd74, Flt3, Il10ra, Il12rb1, Il17rc, Il17re, Il3ra, Il4ra, Il6st
MF	GO:0034634	glutathione transmembrane transporter ac...	3	0.00060	Abcc4, Gja1, Slc13a3
MF	GO:0015141	succinate transmembrane transporter acti...	3	0.00117	Slc13a3, Slc13a5, Slc16a1
MF	GO:0001228	DNA-binding transcription activator acti...	33	0.00278	Barhl2, Cebpb, Cebpd, Clock, Csrnp1, Dbp, Egr1, Egr3, Egr4, Epas1, Etv1, Fosb, Fosl2, Irf1, Jun, Junb, Mitf, Mlxipl, Mybl1, Myod1, Nfic, Nfix, Npas4, Nr1h3, Nr4a3, Osr2, Rel, Scx, Stat5a, Tbx1, Tead4, Tef, Zbtb7b
MF	GO:0005515	protein binding	425	0.00844	1700019D03Rik, Abcc8, Ablim1, Acacb, Ace2, Ache, Acta2, Acvr1c, Adam11, Adam22, Adam23, Adcy1, Adcy8, Add3, Adipoq, Adora1, Adra1d, Adrb1, Afap1l2, Agt, Ank1, Ano3, Anxa11, Anxa6, Appl2, Arap1, Arhgap44, Arid5a, Atp1a1, Atp1b1, Atp2a3, Atp2b2, Atp2b3, Atp2b4, Atp6v0c, Atp6v1g2, Bcl6, Bhlha9, Bhlhe41, Bsn, C1ql2, Cabp1, Cacna1a, Cacna1c, Cacna1d, Cacna1e, Cacna1g, Cacnb4, Cadm3, Camk2b, Camk2d, Ca…
MF	GO:0047952	glycerol-3-phosphate dehydrogenase [NAD(...	2	0.00468	Gpd1, Gpd2
MF	GO:0097109	neuroligin family protein binding	2	0.00912	Nrxn1, Nrxn2
MF	GO:0004368	glycerol-3-phosphate dehydrogenase (quin...	2	0.00160	Gpd1, Gpd2
MF	GO:0099106	ion channel regulator activity	25	0.00604	Agt, Atp2b4, Cabp1, Cabp2, Camk2d, Dlg1, Dpp10, Fxyd1, Fxyd7, Gpld1, Itpr1, Kcnab1, Kcnip3, Kcnip4, Lynx1, Nos1, Nrxn1, Nrxn2, Pde4b, Scn1b, Scn2b, Scn4b, Stim1, Tmprss3, Vamp8
MF	GO:1904315	transmitter-gated monoatomic ion channel...	11	4.4e-06	Gabra1, Gabra6, Gabrb2, Gabrd, Glrb, Gria1, Gria4, Grid2, Grin1, Grin2a, Grin2c
MF	GO:0022849	glutamate-gated calcium ion channel acti...	3	0.00060	Grin1, Grin2a, Grin2c
MF	GO:0004972	NMDA glutamate receptor activity	4	0.00016	Grin1, Grin2a, Grin2c, Ptk2b
MF	GO:0140333	glycerophospholipid flippase activity	3	0.00831	Atp10a, Atp11a, Mfsd2a
MF	GO:0005249	voltage-gated potassium channel activity	19	0.00371	Hcn2, Kcna1, Kcna2, Kcnab1, Kcnc1, Kcnc3, Kcnc4, Kcnd2, Kcng4, Kcnh1, Kcnj12, Kcnj9, Kcnk1, Kcnk12, Kcnk3, Kcns3, Kcnt1, Scn2b, Snap25
MF	GO:0099507	ligand-gated monoatomic ion channel acti...	6	0.00023	Gabra1, Gabrb2, Gria1, Gria4, Grin1, Grin2a
MF	GO:0015171	amino acid transmembrane transporter act...	16	0.00301	Gria1, Gria4, Grid2, Grin1, Grin2a, Grin2c, Ptk2b, Slc13a3, Slc17a7, Slc22a4, Slc25a18, Slc38a3, Slc43a2, Slc6a1, Slc7a14, Slc7a8
MF	GO:1905030	voltage-gated monoatomic ion channel act...	5	1.0e-07	Cacna1c, Kcna1, Kcna2, Kcnc4, Kcnd2
MF	GO:0099508	voltage-gated monoatomic ion channel act...	6	2.3e-05	Kcna1, Kcna2, Kcnc1, Kcnc4, Kcnh1, Scn1a
MF	GO:0015271	outward rectifier potassium channel acti...	6	0.00047	Kcna2, Kcnd2, Kcnk1, Kcnk12, Kcnk3, Kcnt1
MF	GO:0005251	delayed rectifier potassium channel acti...	7	3.1e-05	Kcna1, Kcna2, Kcnc1, Kcnc3, Kcnc4, Kcng4, Kcnh1
MF	GO:0098882	structural constituent of presynaptic ac...	3	0.00309	Bsn, Pclo, Rims1
MF	GO:0030504	inorganic diphosphate transmembrane tran...	2	0.00160	Abcc6, Ank
MF	GO:0050809	diazepam binding	2	0.00468	Gabra1, Gabra6
MF	GO:0099626	voltage-gated calcium channel activity i...	4	0.00016	Cacna1a, Cacna1d, Cacna1e, Cacnb4
MF	GO:0008331	high voltage-gated calcium channel activ...	5	2.2e-05	Cacna1a, Cacna1c, Cacna1d, Cacna1e, Cacnb4
MF	GO:0141110	transporter inhibitor activity	6	0.00374	Camk2d, Hamp2, Itpr1, Lynx1, Scn1b, Vamp8
MF	GO:0005388	P-type calcium transporter activity	4	0.00044	Atp2a3, Atp2b2, Atp2b3, Atp2b4
MF	GO:0005220	inositol 1,4,5-trisphosphate-sensitive c...	2	0.00468	Itpr1, Itpr3
MF	GO:0086075	gap junction channel activity involved i...	2	0.00912	Gja1, Gja5
MF	GO:0005248	voltage-gated sodium channel activity	9	3.4e-05	Cacna1g, Cacna1i, Hcn2, Scn1a, Scn1b, Scn2b, Scn3a, Scn4b, Scn8a
MF	GO:0086006	voltage-gated sodium channel activity in...	3	0.00117	Scn1b, Scn2b, Scn4b
MF	GO:0015079	potassium ion transmembrane transporter ...	28	0.00045	Abcc8, Atp1a1, Atp1b1, Hcn2, Kcna1, Kcna2, Kcnab1, Kcnc1, Kcnc3, Kcnc4, Kcnd2, Kcng4, Kcnh1, Kcnip3, Kcnip4, Kcnj12, Kcnj9, Kcnk1, Kcnk12, Kcnk3, Kcns3, Kcnt1, Scn2b, Slc12a2, Slc12a5, Slc17a7, Slc9a7, Snap25
MF	GO:0035259	nuclear glucocorticoid receptor binding	4	0.00742	Cebpb, Ets2, Flt3, Nr4a3
MF	GO:0004683	calmodulin-dependent protein kinase acti...	6	0.00029	Camk2b, Camk2d, Camk4, Camkk2, Itpka, Ptk2b
MF	GO:0004620	phospholipase activity	10	0.00228	Abhd16a, Gpld1, Lcat, Lipc, Pitpnm3, Pla2g3, Plcb4, Plcg2, Plch2, Proca1
MF	GO:0086056	voltage-gated calcium channel activity i...	2	0.00468	Cacna1c, Cacna1g
MF	GO:0099095	ligand-gated monoatomic anion channel ac...	5	0.00152	Gabra1, Gabra6, Gabrb2, Glrb, Slc17a7
MF	GO:0008332	low voltage-gated calcium channel activi...	2	0.00468	Cacna1g, Cacna1i
MF	GO:0005104	fibroblast growth factor receptor bindin...	7	0.00876	Fgf1, Fgf23, Fgf7, Flrt1, Kl, Nptn, Nrxn1
MF	GO:0099583	neurotransmitter receptor activity invol...	2	0.00912	Gria1, Grm1
MF	GO:0005524	ATP binding	68	0.00892	Aatk, Abca2, Abca8b, Abcc12, Abcc4, Abcc6, Abcc8, Acacb, Acta2, Acvr1c, Adcy1, Adcy8, Adcy9, Ak4, Atp10a, Atp11a, Atp1a1, Atp2a3, Atp2b2, Atp2b4, Camk2b, Camk2d, Camk4, Camkk2, Ckmt1, Dgkb, Dgkg, Dstyk, Entpd2, Flt3, Hipk3, Hkdc1, Irak2, Itm2b, Itpka, Kifc2, Lats2, Lrrk2, Lyn, Map3k5, Map3k8, Mapk13, Mertk, Mink1, Mlkl, Myh11, Myh14, Myh7b, Myo1a, Nod1, Nwd1, Pip5k1b, Ppip5k1, Prkce, Ptk2b, Rnf21…
MF	GO:0001786	phosphatidylserine binding	9	0.00167	Anxa11, Anxa6, Appl2, Gramd1b, Syt12, Syt2, Syt3, Syt7, Syt9
MF	GO:0047372	acylglycerol lipase activity	5	0.00031	Abhd1, Abhd16a, Dagla, Lipc, Mgll
MF	GO:0099528	G protein-coupled neurotransmitter recep...	3	0.00831	Adrb1, Gpr158, Grm1
MF	GO:0055077	gap junction hemi-channel activity	2	0.00912	Gja1, Gja5
MF	GO:0050483	IMP 5'-nucleotidase activity	2	0.00912	Nt5c1a, Nt5e
MF	GO:0016709	oxidoreductase activity, acting on paire...	7	0.00500	Akr1c14, Cyp2d22, Cyp46a1, Cyp4f14, Fmo5, Mical2, Nos1
MF	GO:0097016	L27 domain binding	2	0.00912	Dlg1, Lin7a
MF	GO:0046983	protein dimerization activity	55	0.00254	Ache, Adcy8, Adipoq, Adora1, Adrb1, Ano3, Appl2, Atp1a1, Atp1b1, Bhlha9, Bhlhe41, Cadm3, Camk2b, Camk2d, Casq2, Casr, Cebpb, Clock, Csf1, Dab2ip, Dnm1, Epas1, Gabbr2, Gpd1, H2-D1, Hes3, Irak2, Lrrk2, Map3k5, Mgll, Mitf, Mlxipl, Myod1, Nod1, Npas4, Nr0b2, Nr4a3, Plekhb1, Psap, Ptgs2, Rragd, S100a16, Scx, Slc7a8, Syt3, Tap2, Tbx1, Tesc, Tfrc, Thrsp, Tmem132a, Tppp, Zbtb4, Zbtb7b, Zdhhc2
MF	GO:1905573	ganglioside GM1 binding	3	6.4e-05	Epdr1, Psap, Rtn4r
MF	GO:0072320	volume-sensitive chloride channel activi...	2	0.00468	Ttyh1, Ttyh2
MF	GO:0017153	sodium:dicarboxylate symporter activity	2	0.00468	Slc13a3, Slc13a5
MF	GO:0005102	signaling receptor binding	89	0.00503	Acvr1c, Adipoq, Adora1, Adrb1, Agt, Arap1, Atp2b2, Cabp1, Casr, Cd74, Col4a3, Creg1, Crtam, Csf1, Cx3cl1, Cxcl1, Cxcl10, Dab2ip, Dlg1, Dnm1, Dock4, Dusp3, Fgf1, Fgf23, Fgf7, Flrt1, Fndc5, Fzd7, Gdf10, Gfap, Gja1, Gpr17, Gprc5c, Gria1, Grin1, Grin2a, H2-D1, Hamp2, Il12rb1, Il16, Il17rc, Il1a, Il6st, Itgb5, Itgb7, Kl, Lmbrd1, Lrp1, Lyn, Lynx1, Madcam1, Metrn, Mfsd6, Myoc, Nptn, Nr0b2, Nrg2, Nrxn1, …
MF	GO:0035254	glutamate receptor binding	8	0.00799	Atp2b2, Cabp1, Dlg1, Gria1, Grin1, Grin2a, Prnp, Rasgrf1
MF	GO:0031402	sodium ion binding	4	0.00098	Atp1a1, Scn1a, Scn3a, Scn8a
MF	GO:0005509	calcium ion binding	53	1.3e-08	Anxa11, Anxa6, Atp2b2, Bcan, Cabp1, Cabp2, Cabp7, Cacna1e, Calb2, Caln1, Camkk2, Casq2, Casr, Cdh15, Cdh18, Cdh22, Dgkb, Dgkg, Epdr1, Fat2, Gpd2, Grin1, Itpr1, Itpr3, Kcnip3, Kcnip4, Lrp1, Ltbp2, Ltbp3, Mgp, Nrxn1, Pclo, Pitpnm1, Pitpnm3, Plch2, Pls1, Pvalb, Rasgrp1, Ryr2, S100a16, S100a4, Spock1, Stim1, Syt12, Syt2, Syt3, Syt7, Syt9, Tesc, Tnnc2, Ttyh1, Unc13c, Vsnl1
MF	GO:0015075	monoatomic ion transmembrane transporter...	87	0.00966	Abcc8, Ano3, Anxa6, Atp1a1, Atp1b1, Atp2a3, Atp2b2, Atp2b3, Atp2b4, Atp6v0c, Atp6v1g2, Cacna1a, Cacna1c, Cacna1d, Cacna1e, Cacna1g, Cacna1i, Cacna2d3, Cacnb4, Cnnm4, Gabra1, Gabra6, Gabrb2, Gabrd, Gja1, Glrb, Gria1, Gria4, Grid2, Grin1, Grin2a, Grin2c, Hcn2, Itpr1, Itpr3, Kcna1, Kcna2, Kcnab1, Kcnc1, Kcnc3, Kcnc4, Kcnd2, Kcng4, Kcnh1, Kcnip3, Kcnip4, Kcnj12, Kcnj9, Kcnk1, Kcnk12, Kcnk3, Kcns3, Kc…
MF	GO:0099530	G protein-coupled receptor activity invo...	2	0.00912	Adrb1, Grm1
MF	GO:0005544	calcium-dependent phospholipid binding	8	0.00058	Anxa11, Anxa6, Pclo, Syt12, Syt2, Syt3, Syt7, Syt9
MF	GO:0086059	voltage-gated calcium channel activity i...	2	0.00160	Cacna1d, Cacna1g
MF	GO:0004890	GABA-A receptor activity	4	0.00613	Gabra1, Gabra6, Gabrb2, Gabrd
MF	GO:0106411	XMP 5'-nucleosidase activity	2	0.00912	Nt5c1a, Nt5e
MF	GO:0019901	protein kinase binding	57	0.00015	Acta2, Add3, Atp1a1, Atp1b1, Atp2b4, Cacnb4, Camk2b, Casq2, Casr, Dab2ip, Dlg1, Dnm1, Dock4, Dusp1, Dusp3, Eef1a2, Gja1, Gprc5b, Grb7, Gria1, Grin2a, Jup, Kcnh1, Map3k5, Mical2, Mlkl, Mlxipl, Myoc, Nr4a3, Phyhip, Pitpnm1, Pitpnm3, Pkd1, Plcb4, Plcg2, Prkar1b, Prkce, Ptk2b, Ptpn22, Rasgrf1, Rims1, Rnd1, Ryr2, Sh3gl2, Sirpa, Slc12a2, Slc12a5, Spry2, Stx1b, Sv2a, Tfrc, Thy1, Tiam1, Trim43b, Tuba4a, …
MF	GO:1990782	protein tyrosine kinase binding	13	0.00076	Dock4, Dusp3, Gja1, Jup, Myoc, Phyhip, Pitpnm1, Pitpnm3, Plcg2, Ptpn22, Rasgrf1, Sirpa, Tiam1
MF	GO:0005105	type 1 fibroblast growth factor receptor...	3	0.00060	Fgf23, Nptn, Nrxn1
MF	GO:0015081	sodium ion transmembrane transporter act...	25	0.00787	Atp1a1, Atp1b1, Cacna1g, Cacna1i, Cnnm4, Hcn2, Kcnk1, Mfsd2a, Scn1a, Scn1b, Scn2b, Scn3a, Scn4b, Scn8a, Slc12a2, Slc13a1, Slc13a3, Slc13a5, Slc17a7, Slc23a2, Slc38a3, Slc4a10, Slc6a1, Slc8a2, Slc9a7
MF	GO:0030552	cAMP binding	4	0.00613	Hcn2, Pde4b, Prkar1b, Rapgef4
MF	GO:0015137	citrate transmembrane transporter activi...	2	0.00912	Slc13a3, Slc13a5
MF	GO:0030165	PDZ domain binding	19	1.1e-07	Adrb1, Atp2b2, Atp2b3, Atp2b4, Cacna1d, Dlg1, Dock4, Dtna, Fzd7, Gja1, Gria1, Grid2, Grin2c, Hcn2, Igsf5, Kcnj12, Kcnj9, Lin7a, Slc22a4
MF	GO:0017124	SH3 domain binding	14	0.00049	Afap1l2, Cntnap1, Dab2ip, Dnm1, Dock4, Gja1, Inpp5j, Lyn, Prkce, Prrt2, Ptpn22, Rims1, Sh3bgr, Sirpa
MF	GO:0017075	syntaxin-1 binding	5	0.00152	Lrrk2, Prrt2, Snap25, Syp, Unc13c
MF	GO:0015108	chloride transmembrane transporter activ...	13	0.00632	Ano3, Gabra1, Gabra6, Gabrb2, Gabrd, Glrb, Slc12a2, Slc12a5, Slc17a7, Slc4a10, Slc6a1, Ttyh1, Ttyh2
MF	GO:0050839	cell adhesion molecule binding	26	5.0e-05	Casr, Cdh15, Cdh18, Cdh22, Cntn1, Cntn2, Cntn6, Col4a3, Cx3cl1, Fgf1, Gfap, Grin2a, Itgb5, Itgb7, Jup, Lyn, Madcam1, Mmp24, Nphs1, Nptn, Nrxn1, Nrxn2, Sirpa, Thy1, Tnn, Tspan4
MF	GO:0015485	cholesterol binding	6	0.00970	Anxa6, Gramd1b, Prom2, Ptch1, Sidt1, Syp
MF	GO:0030899	calcium-dependent ATPase activity	2	0.00912	Atp2a3, Atp2b2
MF	GO:1905576	ganglioside GT1b binding	2	0.00468	Psap, Rtn4r
MF	GO:0044877	protein-containing complex binding	96	0.00745	Ablim1, Ache, Acvr1c, Add3, Adora1, Ank1, Anxa6, Appl2, Arid5a, Bcl6, Camta2, Casr, Cbx7, Cd74, Cebpb, Clock, Col4a3, Cpeb1, Crhr1, Crtc2, Cx3cl1, Dab2ip, Dlgap1, Dnm1, Dync1i1, Egr1, Eno2, Eps8l2, Fgf1, Flt3, Fosl2, Gabra6, Gas7, Gfap, Glrb, Gria1, Grin1, Grin2a, H2-Ab1, H2-D1, Hcn2, Hr, Itgb5, Itgb7, Itpr1, Itpr3, Jmy, Jun, Jup, Kcnd2, Kcnh1, Lipc, Lmbrd1, Lrp1, Lrrk2, Lyn, Madcam1, Malat1, Mit…
MF	GO:0004089	carbonate dehydratase activity	4	0.00245	Car10, Car15, Car2, Car7
MF	GO:0008092	cytoskeletal protein binding	56	0.00068	Ablim1, Adcy8, Add3, Ank1, Atp1a1, Cacna1c, Cacna1d, Camk2d, Cap2, Ccdc69, Daam2, Dlg1, Dnm1, Dusp3, Dync1i1, Eps8, Eps8l2, Fam107a, Fxyd1, Gas7, Gja1, Gria1, Hspb7, Jmy, Kcna2, Kcnc1, Kifc2, Lrrk2, Lyn, Map6d1, Mical2, Mtus1, Mybpc3, Myh11, Myh14, Myh7b, Myo1a, Myoc, Neb, Nphs1, Pacsin1, Pde4b, Plekhh2, Pls1, Prkce, Prnp, Ptprn, S100a4, Snap25, Stim1, Tiam1, Tmod1, Tnnc2, Tppp, Ttll11, Ttll7
MF	GO:0030276	clathrin binding	9	0.00031	Epn3, Lmbrd1, Lrp1, Lrrk2, Syt12, Syt2, Syt3, Syt7, Syt9
MF	GO:0097110	scaffold protein binding	12	0.00016	Atp2b4, Cacna1g, Gja1, Gria1, Grid2, Grin2a, Il6st, Lyn, Nos1, Plcg2, Psap, Ryr2
MF	GO:0048306	calcium-dependent protein binding	13	2.1e-05	Anxa11, Anxa6, Cabp1, Casq2, Grm4, Kcnip3, Mgp, Nos1, Nrxn1, S100a16, S100a4, Snap25, Syn2
MF	GO:0005516	calmodulin binding	26	2.2e-08	Adcy1, Adcy8, Add3, Atp2b2, Atp2b4, Cacna1a, Cacna1c, Camk2b, Camk2d, Camk4, Camkk2, Grin1, Grm4, Itpka, Kcnh1, Map6d1, Myh11, Myh14, Myo1a, Nos1, Rit2, Ryr2, Scn3a, Slc8a2, Syt7, Unc13c
MF	GO:0044325	transmembrane transporter binding	28	1.6e-11	Abcc8, Ank1, Atp2a3, Cabp1, Cacna1c, Camk2d, Casr, Dlg1, Dpp10, Itpr1, Kcnab1, Kcnc1, Kcng4, Kcnh1, Kcnip3, Lrrk2, Lyn, Nos1, Nptn, Pde4b, Pkd1, Prnp, Rims1, Rims3, Scn1b, Scn4b, Sh3gl2, Snap25
MF	GO:0000149	SNARE binding	14	0.00773	Cacna1a, Lrrk2, Prrt2, Snap25, Stx1b, Syp, Syt12, Syt2, Syt3, Syt7, Syt9, Unc13c, Vamp1, Vamp8
MF	GO:0005237	inhibitory extracellular ligand-gated mo...	3	0.00309	Gabra6, Gabrb2, Glrb
MF	GO:0017080	sodium channel regulator activity	11	1.3e-07	Agt, Atp2b4, Camk2d, Fxyd1, Fxyd7, Gpld1, Nos1, Scn1b, Scn2b, Scn4b, Tmprss3
MF	GO:0005246	calcium channel regulator activity	7	0.00128	Cabp1, Cabp2, Itpr1, Nrxn1, Nrxn2, Pde4b, Stim1
MF	GO:0015370	solute:sodium symporter activity	10	0.00924	Mfsd2a, Slc12a2, Slc13a1, Slc13a3, Slc13a5, Slc17a7, Slc23a2, Slc38a3, Slc4a10, Slc6a1
Pathway_KEGG	mmu04024	cAMP signaling pathway	35	2.00448311215623e-10	Tiam1, Adcy9, Cacna1d, Crhr1, Hcn2, Adcy1, Gria1, Grin2c, Atp2a3, Ryr2, Ptch1, Adcy8, Gria4, Atp2b4, Atp1b1, Grin1, Sucnr1, Pde4b, Atp2b2, Atp2b3, Abcc4, Atp1a1, Adrb1, Fxyd1, Camk4, Gabbr2, Pde3a, Adora1, Rapgef4, Cacna1c, Jun, Camk2d, Camk2b, Grin2a, Ppp1r1b
Pathway_KEGG	mmu04925	Aldosterone synthesis and secretion	23	5.59546885404357e-10	Adcy9, Cacna1d, Adcy1, Cacna1g, Adcy8, Cacna1i, Atp2b4, Atp1b1, Itpr1, Atp2b2, Atp2b3, Agt, Atp1a1, Dagla, Camk4, Plcb4, Itpr3, Prkce, Kcnk3, Cacna1c, Camk2d, Camk2b, Prkcg
Pathway_KEGG	mmu04713	Circadian entrainment	22	1.23026643943432e-09	Adcy9, Cacna1d, Adcy1, Gria1, Grin2c, Cacna1g, Ryr2, Adcy8, Cacna1i, Gng13, Gria4, Grin1, Nos1, Itpr1, Kcnj9, Plcb4, Itpr3, Cacna1c, Camk2d, Camk2b, Grin2a, Prkcg
Pathway_KEGG	mmu04724	Glutamatergic synapse	22	2.46916909402936e-08	Dlgap1, Adcy9, Slc38a3, Cacna1d, Grm1, Adcy1, Gria1, Grin2c, Adcy8, Gng13, Gria4, Grin1, Itpr1, Cacna1a, Plcb4, Itpr3, Gls2, Cacna1c, Grin2a, Grm4, Slc17a7, Prkcg
Pathway_KEGG	mmu04723	Retrograde endocannabinoid signaling	25	3.36364861479835e-08	Mapk13, Adcy9, Gabrb2, Gabra1, Cacna1d, Grm1, Gabra6, Adcy1, Gria1, Adcy8, Gng13, Gria4, Gabrd, Itpr1, Ptgs2, Mgll, Cacna1a, Dagla, Kcnj9, Plcb4, Rims1, Itpr3, Cacna1c, Slc17a7, Prkcg
Pathway_KEGG	mmu04261	Adrenergic signaling in cardiomyocytes	25	4.27734123701876e-08	Mapk13, Adcy9, Cacna1d, Cacnb4, Scn1b, Adcy1, Atp2a3, Ryr2, Cacna2d3, Adcy8, Atp2b4, Atp1b1, Adra1d, Atp2b2, Slc8a2, Atp2b3, Agt, Atp1a1, Adrb1, Plcb4, Scn4b, Rapgef4, Cacna1c, Camk2d, Camk2b
Pathway_KEGG	mmu04911	Insulin secretion	18	9.91744530644798e-08	Adcy9, Cacna1d, Adcy1, Ryr2, Adcy8, Atp1b1, Snap25, Slc2a1, Atp1a1, Plcb4, Abcc8, Itpr3, Rapgef4, Cacna1c, Camk2d, Camk2b, Pclo, Prkcg
Pathway_KEGG	mmu04720	Long-term potentiation	16	9.91744530644798e-08	Rps6ka1, Grm1, Adcy1, Gria1, Grin2c, Adcy8, Grin1, Itpr1, Camk4, Plcb4, Itpr3, Cacna1c, Camk2d, Camk2b, Grin2a, Prkcg
Pathway_KEGG	mmu05031	Amphetamine addiction	15	1.09709072074657e-06	Fosb, Cacna1d, Gria1, Grin2c, Gria4, Grin1, Camk4, Maob, Cacna1c, Jun, Camk2d, Camk2b, Grin2a, Ppp1r1b, Prkcg
Pathway_KEGG	mmu04727	GABAergic synapse	17	1.11464786468854e-06	Adcy9, Gabrb2, Slc38a3, Gabra1, Cacna1d, Slc12a5, Gabra6, Adcy1, Adcy8, Gng13, Gabrd, Slc6a1, Cacna1a, Gabbr2, Gls2, Cacna1c, Prkcg
Pathway_KEGG	mmu04970	Salivary secretion	16	3.78385796384521e-06	Adcy9, Adcy1, Adcy8, Slc12a2, Atp2b4, Atp1b1, Adra1d, Nos1, Itpr1, Atp2b2, Atp2b3, Atp1a1, Adrb1, Plcb4, Itpr3, Prkcg
Pathway_KEGG	mmu05033	Nicotine addiction	11	4.40007115763354e-06	Gabrb2, Gabra1, Gabra6, Gria1, Grin2c, Gria4, Grin1, Gabrd, Cacna1a, Grin2a, Slc17a7
Pathway_KEGG	mmu05414	Dilated cardiomyopathy	17	6.69742565820862e-06	Itgb7, Mybpc3, Adcy9, Cacna1d, Cacnb4, Adcy1, Atp2a3, Ryr2, Cacna2d3, Adcy8, Itgb5, Dtna, Nos1, Slc8a2, Agt, Adrb1, Cacna1c
Pathway_KEGG	mmu04728	Dopaminergic synapse	19	1.82572598781944e-05	Mapk13, Cacna1d, Gria1, Gng13, Gria4, Clock, Itpr1, Cacna1a, Kcnj9, Plcb4, Maob, Itpr3, Cacna1c, Camk2d, Camk2b, Grin2a, Ppp1r1b, Scn1a, Prkcg
Pathway_KEGG	mmu04921	Oxytocin signaling pathway	20	2.57647692300835e-05	Adcy9, Cacna1d, Cacnb4, Adcy1, Ryr2, Cacna2d3, Adcy8, Camkk2, Itpr1, Ptgs2, Kcnj9, Camk4, Plcb4, Kcnj12, Itpr3, Cacna1c, Jun, Camk2d, Camk2b, Prkcg
Pathway_KEGG	mmu04972	Pancreatic secretion	17	2.71772537023565e-05	Adcy9, Adcy1, Atp2a3, Ryr2, Adcy8, Slc12a2, Atp2b4, Atp1b1, Car2, Itpr1, Atp2b2, Atp2b3, Atp1a1, Pla2g3, Plcb4, Itpr3, Prkcg
Pathway_KEGG	mmu05032	Morphine addiction	15	3.01579142131095e-05	Adcy9, Gabrb2, Gabra1, Gabra6, Adcy1, Adcy8, Gng13, Pde4b, Gabrd, Cacna1a, Kcnj9, Gabbr2, Pde3a, Adora1, Prkcg
Pathway_KEGG	mmu04929	GnRH secretion	12	5.84088946006085e-05	Cacna1d, Hcn2, Cacna1g, Cacna1i, Itpr1, Kiss1r, Kcnj9, Gabbr2, Plcb4, Itpr3, Cacna1c, Prkcg
Pathway_KEGG	mmu04971	Gastric acid secretion	13	6.57848304689175e-05	Adcy9, Adcy1, Adcy8, Atp1b1, Car2, Itpr1, Atp1a1, Hrh2, Plcb4, Itpr3, Camk2d, Camk2b, Prkcg
Pathway_KEGG	mmu04371	Apelin signaling pathway	18	7.49998680170183e-05	Adcy9, Ccn2, Adcy1, Ryr2, Adcy8, Gng13, Nos1, Itpr1, Slc8a2, Plat, Acta2, Serpine1, Camk4, Egr1, Plcb4, Itpr3, Prkce, Klf2
Pathway_KEGG	mmu04725	Cholinergic synapse	16	7.49998680170183e-05	Adcy9, Cacna1d, Adcy1, Adcy8, Ache, Gng13, Itpr1, Cacna1a, Camk4, Plcb4, Kcnj12, Itpr3, Cacna1c, Camk2d, Camk2b, Prkcg
Pathway_KEGG	mmu04912	GnRH signaling pathway	14	9.1284899625441e-05	Mapk13, Adcy9, Cacna1d, Adcy1, Adcy8, Itpr1, Egr1, Plcb4, Itpr3, Cacna1c, Jun, Camk2d, Camk2b, Ptk2b
Pathway_KEGG	mmu04022	cGMP-PKG signaling pathway	20	0.000104315508927192	Adcy9, Cacna1d, Adcy1, Atp2a3, Adcy8, Atp2b4, Atp1b1, Adra1d, Itpr1, Atp2b2, Slc8a2, Atp2b3, Atp1a1, Adrb1, Plcb4, Pde3a, Adora1, Itpr3, Prkce, Cacna1c
Pathway_KEGG	mmu04742	Taste transduction	14	0.000108837863677646	Gabra1, Entpd2, Grm1, Gabra6, Adcy8, Gng13, Cacna1a, Gabbr2, Plcb4, Itpr3, Cacna1c, Scn3a, Grm4, Scn2a
Pathway_KEGG	mmu04148	Efferocytosis	19	0.000151651101845765	Nr1h3, Mapk13, Mertk, Atp2a3, Itgb5, Tyro3, Slc2a1, Atp11a, Cx3cl1, Ptgs2, Slc16a1, Megf11, Sirpa, Lrp1, S1pr1, Camk2d, Cebpb, Camk2b, Ano3
Pathway_KEGG	mmu04730	Long-term depression	11	0.000151651101845765	Crhr1, Grm1, Gria1, Nos1, Itpr1, Cacna1a, Plcb4, Lyn, Itpr3, Grid2, Prkcg
Pathway_KEGG	mmu04927	Cortisol synthesis and secretion	12	0.000164508724854815	Adcy9, Cacna1d, Adcy1, Cacna1g, Adcy8, Cacna1i, Itpr1, Agt, Plcb4, Itpr3, Kcnk3, Cacna1c
Pathway_KEGG	mmu04961	Endocrine and other factor-regulated calcium reabsorption	11	0.000166021712473178	Adcy9, Atp2b4, Atp1b1, Dnm1, Atp2b2, Slc8a2, Atp2b3, Atp1a1, Plcb4, Kl, Prkcg
Pathway_KEGG	mmu04540	Gap junction	13	0.000195954674299942	Adcy9, Grm1, Adcy1, Adcy8, Tuba4a, Itpr1, Tuba8, Pdgfd, Adrb1, Plcb4, Itpr3, Gja1, Prkcg
Pathway_KEGG	mmu05412	Arrhythmogenic right ventricular cardiomyopathy	13	0.000195954674299942	Itgb7, Jup, Cacna1d, Cacnb4, Atp2a3, Ryr2, Cacna2d3, Itgb5, Dtna, Nos1, Slc8a2, Gja1, Cacna1c
Pathway_KEGG	mmu04270	Vascular smooth muscle contraction	17	0.000303214509973219	Adcy9, Cacna1d, Myh11, Adcy1, Adcy8, Adra1d, Itpr1, Myh14, Agt, Pla2g3, Acta2, Plcb4, Ramp3, Itpr3, Prkce, Cacna1c, Prkcg
Pathway_KEGG	mmu04668	TNF signaling pathway	15	0.000358830844818097	Mapk13, Mlkl, Csf1, Irf1, Tnfaip3, Map3k8, Dab2ip, Cxcl1, Cx3cl1, Ptgs2, Cxcl10, Jun, Junb, Cebpb, Map3k5
Pathway_KEGG	mmu04380	Osteoclast differentiation	16	0.000506042744511146	Fosb, Mapk13, Csf1, Atp2a3, Tnfrsf11a, Il1a, Fosl2, Itpr1, Plcg2, Mitf, Sirpa, Camk4, Itpr3, Tmem64, Jun, Junb
Pathway_KEGG	mmu04930	Type II diabetes mellitus	9	0.000590687326617603	Cacna1e, Cacna1d, Hkdc1, Cacna1g, Adipoq, Cacna1a, Abcc8, Prkce, Cacna1c
Pathway_KEGG	mmu05410	Hypertrophic cardiomyopathy	13	0.000847236127734043	Itgb7, Mybpc3, Cacna1d, Cacnb4, Atp2a3, Ryr2, Cacna2d3, Itgb5, Dtna, Nos1, Slc8a2, Agt, Cacna1c
Pathway_KEGG	mmu00564	Glycerophospholipid metabolism	13	0.000913420783443651	Dgkg, Gpd1, Ache, Gpd2, Lpcat4, Lpin3, Gpat3, Cds1, Pla2g3, Lcat, Dgkb, Phospho1, Sgms2
Pathway_KEGG	mmu04928	Parathyroid hormone synthesis, secretion and action	14	0.000989614442269623	Fgf23, Adcy9, Adcy1, Adcy8, Mmp24, Pde4b, Mmp17, Itpr1, Egr1, Plcb4, Itpr3, Casr, Kl, Prkcg
Pathway_KEGG	mmu04934	Cushing syndrome	17	0.00109711779728153	Adcy9, Cacna1d, Crhr1, Adcy1, Cacna1g, Adcy8, Cacna1i, Wnt7a, Itpr1, Agt, Plcb4, Fzd7, Itpr3, Kcnk3, Cacna1c, Camk2d, Camk2b
Pathway_KEGG	mmu04726	Serotonergic synapse	15	0.00150899681216677	Gabrb2, Cacna1d, Dusp1, Gng13, Itpr1, Ptgs2, Cacna1a, Kcnj9, Plcb4, Maob, Itpr3, Cacna1c, Kcnd2, Cyp2d22, Prkcg
Pathway_KEGG	mmu05017	Spinocerebellar ataxia	15	0.00219102603481963	Myod1, Grm1, Gria1, Grin2c, Atp2a3, Grin1, Dab1, Itpr1, Cacna1a, Plcb4, Itpr3, Grin2a, Kcnc3, Map3k5, Prkcg
Pathway_KEGG	mmu04935	Growth hormone synthesis, secretion and action	13	0.00351185027240096	Stat5a, Mapk13, Adcy9, Cacna1d, Adcy1, Adcy8, Itpr1, Plcg2, Plcb4, Itpr3, Cacna1c, Junb, Prkcg
Pathway_KEGG	mmu04260	Cardiac muscle contraction	11	0.00369331783922404	Cacna1d, Cacnb4, Atp2a3, Ryr2, Cacna2d3, Atp1b1, Casq2, Slc8a2, Atp1a1, Slc9a7, Cacna1c
Pathway_KEGG	mmu04072	Phospholipase D signaling pathway	15	0.00369331783922404	Adcy9, Grm1, Adcy1, Adcy8, Dgkg, Pip5k1b, Dnm1, Agt, Pdgfd, Plcg2, Dgkb, Plcb4, Rapgef4, Ptk2b, Grm4
Pathway_KEGG	mmu04721	Synaptic vesicle cycle	10	0.00425302721992717	Atp6v0c, Atp6v1g2, Dnm1, Snap25, Slc6a1, Stx1b, Cacna1a, Rims1, Unc13c, Slc17a7
Pathway_KEGG	mmu04070	Phosphatidylinositol signaling system	11	0.00661611084813727	Dgkg, Pip5k1b, Itpka, Cds1, Itpr1, Ppip5k1, Plcg2, Dgkb, Plcb4, Itpr3, Prkcg
Pathway_KEGG	mmu04933	AGE-RAGE signaling pathway in diabetic complications	11	0.00963816092662702	Stat5a, Mapk13, Il1a, Agt, Plcg2, Serpine1, Egr1, Plcb4, Prkce, Jun, Col4a3
Pathway_KEGG	mmu04918	Thyroid hormone synthesis	9	0.0115373909328773	Adcy9, Adcy1, Adcy8, Atp1b1, Itpr1, Atp1a1, Plcb4, Itpr3, Prkcg
Pathway_KEGG	mmu04924	Renin secretion	9	0.013356470969512	Cacna1d, Itpr1, Agt, Adrb1, Plcb4, Pde3a, Adora1, Itpr3, Cacna1c
Pathway_KEGG	mmu05207	Chemical carcinogenesis - receptor activation	18	0.0154725410809588	Gstt3, Rps6ka1, Stat5a, Adcy9, Cacna1d, Adcy1, Adcy8, Bcl6, Paqr8, Fgf7, Ephx4, Cacna1a, Adrb1, Ephx1, Cacna1c, Jun, Mirlet7b, Prkcg
Pathway_KEGG	mmu04657	IL-17 signaling pathway	10	0.0154725410809588	Fosb, Mapk13, Tnfaip3, Cxcl1, Il17rc, Ptgs2, Cxcl10, Il17re, Jun, Cebpb
Pathway_KEGG	mmu04611	Platelet activation	12	0.0167880240568028	Mapk13, Adcy9, Adcy1, Adcy8, Rasgrp1, Itpr1, Stim1, Plcg2, Plcb4, Lyn, Itpr3, Vamp8
Pathway_KEGG	mmu04820	Cytoskeleton in muscle cells	18	0.0177825020958061	Itgb7, Jup, Mybpc3, Eno2, Ampd3, Sptbn4, Tnnc2, Myh11, Itgb5, Dtna, Atp1b1, Neb, Tmod1, Myh14, Atp1a1, Daam2, Myh7b, Col4a3
Pathway_KEGG	mmu04750	Inflammatory mediator regulation of TRP channels	12	0.0202213621164874	Mapk13, Adcy9, Adcy1, Adcy8, Itpr1, Plcg2, Plcb4, Itpr3, Prkce, Camk2d, Camk2b, Prkcg
Pathway_KEGG	mmu04014	Ras signaling pathway	18	0.0202213621164874	Fgf23, Tiam1, Csf1, Rel, Ets2, Gng13, Grin1, Fgf7, Rasgrp1, Rasal1, Pdgfd, Rasgrf1, Plcg2, Pla2g3, Fgf1, Flt3, Grin2a, Prkcg
Pathway_KEGG	mmu04916	Melanogenesis	10	0.0231098319664081	Adcy9, Adcy1, Adcy8, Wnt7a, Mitf, Plcb4, Fzd7, Camk2d, Camk2b, Prkcg
Pathway_KEGG	mmu04976	Bile secretion	10	0.0243922258337567	Adcy9, Adcy1, Adcy8, Atp1b1, Car2, Slc2a1, Abcc4, Atp1a1, Nr0b2, Ephx1
Pathway_KEGG	mmu04530	Tight junction	14	0.024572218150091	Igsf5, Tiam1, Cacna1d, Myh11, Marveld2, Dlg1, Tuba4a, Epb41l4b, Tuba8, Myh14, Prkce, Jun, Cldn3, Map3k5
Pathway_KEGG	mmu05323	Rheumatoid arthritis	9	0.0264803337536977	Csf1, Atp6v0c, Atp6v1g2, Tnfrsf11a, Il1a, Cxcl1, Jun, H2-Ab1, Tnfsf13
Pathway_KEGG	mmu04514	Cell adhesion molecules	14	0.0378493243171039	Itgb7, Cadm3, Cntnap1, Madcam1, Nrxn1, Cdh15, Nrxn2, Slitrk4, Cntn2, Cntn1, Cldn3, H2-D1, H2-Ab1, Slitrk1
Pathway_KEGG	mmu04931	Insulin resistance	10	0.040082444389047	Nr1h3, Rps6ka1, Mlxipl, Crtc2, Slc2a1, Agt, Pygm, Ppargc1b, Acacb, Prkce
Pathway_KEGG	mmu04210	Apoptosis	11	0.0589383523148534	Gadd45b, Septin4, Parp3, Tuba4a, Dab2ip, Itpr1, Tuba8, Itpr3, Jun, Il3ra, Map3k5
Pathway_KEGG	mmu04922	Glucagon signaling pathway	9	0.071813959399204	Crtc2, Slc2a1, Itpr1, Pygm, Plcb4, Acacb, Itpr3, Camk2d, Camk2b
Pathway_KEGG	mmu04114	Oocyte meiosis	10	0.0763107757323064	Rps6ka1, Mapk13, Adcy9, Adcy1, Adcy8, Cpeb1, Itpr1, Itpr3, Camk2d, Camk2b
Pathway_KEGG	mmu04974	Protein digestion and absorption	9	0.0863374496079175	Ace2, Col20a1, Slc7a8, Col19a1, Atp1b1, Slc8a2, Atp1a1, Col8a2, Col4a3
Pathway_KEGG	mmu04071	Sphingolipid signaling pathway	10	0.0863374496079175	Mapk13, Sgpp2, Plcb4, Adora1, Sptssb, Prkce, S1pr1, Sgms2, Map3k5, Prkcg
Pathway_KEGG	mmu04926	Relaxin signaling pathway	10	0.101849394529472	Mapk13, Adcy9, Adcy1, Adcy8, Gng13, Nos1, Acta2, Plcb4, Jun, Col4a3
Pathway_KEGG	mmu04625	C-type lectin receptor signaling pathway	9	0.10186958426723	Mapk13, Irf1, Itpr1, Ptgs2, Egr3, Plcg2, Itpr3, Cd209f, Jun
Pathway_KEGG	mmu04066	HIF-1 signaling pathway	9	0.117509593886756	Eno2, Hkdc1, Tfrc, Slc2a1, Plcg2, Serpine1, Camk2d, Camk2b, Prkcg
Pathway_Reactome	R-MMU-112316	Neuronal System	56	4.31547349646117e-20	Dlgap1, Rps6ka1, Adcy9, Gabrb2, Syn2, Gabra1, Cacnb4, Grm1, Lin7a, Hcn2, Gabra6, Adcy1, Gria1, Grin2c, Cacna2d3, Adcy8, Dlg1, Nrxn1, Gng13, Prkar1b, Gria4, Ppfia4, Grin1, Snap25, Epb41l1, Kcnab1, Kcnc4, Glrb, Camkk2, Slc6a1, Kcnk1, Cacna1a, Kcnj9, Gabbr2, Abcc8, Kcna2, Rims1, Kcnj12, Lrrtm3, Kcns3, Gls2, Kcng4, Slitrk4, Kcna1, Kcnk3, Camk2d, Camk2b, Kcnh1, Panx2, Kcnc1, Grin2a, Kcnd2, Kcnc3, Slc1…
Pathway_Reactome	R-MMU-5576891	Cardiac conduction	25	2.65401386407757e-13	Atp2a3, Ryr2, Atp2b4, Atp1b1, Casq2, Kcnip4, Nos1, Itpr1, Atp2b2, Slc8a2, Stim1, Atp2b3, Atp1a1, Kcnk1, Fxyd1, Fxyd7, Kcnj12, Itpr3, Kcnk3, Kcnk12, Cacna1c, Camk2d, Camk2b, Kcnd2, Kcnip3
Pathway_Reactome	R-MMU-112315	Transmission across Chemical Synapses	35	6.82870098563195e-13	Rps6ka1, Adcy9, Gabrb2, Syn2, Gabra1, Cacnb4, Lin7a, Gabra6, Adcy1, Gria1, Grin2c, Cacna2d3, Adcy8, Dlg1, Gng13, Prkar1b, Gria4, Ppfia4, Grin1, Snap25, Epb41l1, Glrb, Camkk2, Slc6a1, Cacna1a, Kcnj9, Gabbr2, Rims1, Kcnj12, Gls2, Camk2d, Camk2b, Grin2a, Slc17a7, Prkcg
Pathway_Reactome	R-MMU-397014	Muscle contraction	30	1.80029706450861e-12	Tnnc2, Atp2a3, Ryr2, Itgb5, Atp2b4, Atp1b1, Neb, Casq2, Tmod1, Kcnip4, Nos1, Itpr1, Atp2b2, Slc8a2, Stim1, Atp2b3, Atp1a1, Kcnk1, Acta2, Fxyd1, Fxyd7, Kcnj12, Itpr3, Kcnk3, Kcnk12, Cacna1c, Camk2d, Camk2b, Kcnd2, Kcnip3
Pathway_Reactome	R-MMU-5578775	Ion homeostasis	17	2.44888590116182e-11	Atp2a3, Ryr2, Atp2b4, Atp1b1, Casq2, Nos1, Itpr1, Atp2b2, Slc8a2, Stim1, Atp2b3, Atp1a1, Fxyd1, Fxyd7, Itpr3, Camk2d, Camk2b
Pathway_Reactome	R-MMU-112314	Neurotransmitter receptors and postsynaptic signal transmission	24	3.03103785606541e-09	Rps6ka1, Adcy9, Gabrb2, Gabra1, Gabra6, Adcy1, Gria1, Grin2c, Adcy8, Dlg1, Gng13, Prkar1b, Gria4, Grin1, Epb41l1, Glrb, Camkk2, Kcnj9, Gabbr2, Kcnj12, Camk2d, Camk2b, Grin2a, Prkcg
Pathway_Reactome	R-MMU-1296071	Potassium Channels	18	1.34358166990721e-07	Hcn2, Gng13, Kcnab1, Kcnc4, Kcnk1, Kcnj9, Gabbr2, Abcc8, Kcna2, Kcnj12, Kcns3, Kcng4, Kcna1, Kcnk3, Kcnh1, Kcnc1, Kcnd2, Kcnc3
Pathway_Reactome	R-MMU-442755	Activation of NMDA receptors and postsynaptic events	11	1.38848918019233e-07	Rps6ka1, Gria1, Grin2c, Dlg1, Prkar1b, Gria4, Grin1, Camkk2, Camk2d, Camk2b, Grin2a
Pathway_Reactome	R-MMU-6794362	Protein-protein interactions at synapses	14	5.07542835328253e-07	Dlgap1, Grm1, Gria1, Grin2c, Dlg1, Nrxn1, Gria4, Ppfia4, Grin1, Epb41l1, Lrrtm3, Slitrk4, Grin2a, Slitrk1
Pathway_Reactome	R-MMU-936837	Ion transport by P-type ATPases	12	2.35514859928074e-06	Atp2a3, Atp10a, Atp2b4, Atp1b1, Atp2b2, Atp2b3, Atp11a, Atp1a1, Fxyd1, Fxyd7, Camk2d, Camk2b
Pathway_Reactome	R-MMU-1296072	Voltage gated Potassium channels	10	5.34079007125598e-06	Kcnab1, Kcnc4, Kcna2, Kcns3, Kcng4, Kcna1, Kcnh1, Kcnc1, Kcnd2, Kcnc3
Pathway_Reactome	R-MMU-983712	Ion channel transport	21	1.0573794917149e-05	Mlkl, Atp2a3, Ryr2, Atp6v0c, Atp6v1g2, Atp10a, Atp2b4, Atp1b1, Casq2, Atp2b2, Ttyh1, Atp2b3, Atp11a, Atp1a1, Ttyh2, Fxyd1, Fxyd7, Camk2d, Unc80, Camk2b, Ano3
Pathway_Reactome	R-MMU-163685	Integration of energy metabolism	12	4.52247399719497e-05	Cacna1d, Adipoq, Gng13, Prkar1b, Slc2a1, Itpr1, Cacna1a, Abcc8, Itpr3, Kcns3, Rapgef4, Cacna1c
Pathway_Reactome	R-MMU-977443	GABA receptor activation	10	0.000120905835377989	Adcy9, Gabrb2, Gabra1, Gabra6, Adcy1, Adcy8, Gng13, Kcnj9, Gabbr2, Kcnj12
Pathway_Reactome	R-MMU-422356	Regulation of insulin secretion	10	0.000219458179522177	Cacna1d, Gng13, Slc2a1, Itpr1, Cacna1a, Abcc8, Itpr3, Kcns3, Rapgef4, Cacna1c
Pathway_Reactome	R-MMU-1483206	Glycerophospholipid biosynthesis	14	0.000414746111304407	Gpd1, Pitpnm1, Gpd2, Lpcat4, Lpin3, Slc44a1, Mfsd2a, Gpat3, Cds1, Stard10, Mgll, Pla2g3, Pitpnm3, Phospho1
Pathway_Reactome	R-MMU-425407	SLC-mediated transmembrane transport	20	0.00163413234064671	Slc25a18, Slc38a3, Slc12a5, Slc13a3, Slc22a4, Slc13a5, Slc7a8, Slc12a2, Slc4a10, Slc44a1, Slc2a1, Slc13a1, Slc6a1, Slc8a2, Slc8b1, Slc16a1, Slc9a7, Slc43a2, Slco4a1, Slc17a7
Pathway_Reactome	R-MMU-111885	Opioid Signalling	9	0.00221616297754431	Adcy9, Adcy1, Adcy8, Gng13, Prkar1b, Camkk2, Plcb4, Ppp1r1b, Prkcg
Pathway_Reactome	R-MMU-418346	Platelet homeostasis	9	0.00401008782020248	Atp2a3, Gng13, Atp2b4, Nos1, Itpr1, Atp2b2, Slc8a2, Atp2b3, Itpr3
Pathway_Reactome	R-MMU-425393	Transport of inorganic cations/anions and amino acids/oligopeptides	11	0.00410280292927322	Slc25a18, Slc38a3, Slc12a5, Slc7a8, Slc12a2, Slc4a10, Slc8a2, Slc8b1, Slc9a7, Slc43a2, Slc17a7
Pathway_Reactome	R-MMU-1483257	Phospholipid metabolism	16	0.00695865974007161	Gpd1, Pitpnm1, Pip5k1b, Gpd2, Lpcat4, Lpin3, Slc44a1, Mfsd2a, Gpat3, Cds1, Stard10, Mgll, Inpp5j, Pla2g3, Pitpnm3, Phospho1
Pathway_Reactome	R-MMU-418594	G alpha (i) signalling events	20	0.0135021451630529	Psap, Adcy9, Adcy1, Adcy8, Gng13, Prkar1b, Sucnr1, Cxcl1, Camkk2, Cx3cl1, Cxcl10, Gabbr2, Plcb4, Adora1, Rgs8, Casr, Gpr17, Ppp1r1b, Grm4, Prkcg
Pathway_Reactome	R-MMU-76002	Platelet activation, signaling and aggregation	18	0.0200488407517378	Psap, Dgkg, Gng13, Tuba4a, F5, Rasgrp1, Itpr1, Abcc4, Mgll, Plcg2, Dagla, Dgkb, Endod1, Lyn, Itpr3, Prkce, Rapgef4, Prkcg
Pathway_Reactome	R-MMU-416476	G alpha (q) signalling events	15	0.0264564476860301	Rps6ka1, Grm1, Dgkg, Gng13, Itpr1, Mgll, Dagla, Kiss1r, Dgkb, Plcb4, Itpr3, Prkce, Gpr68, Casr, Gpr17
Pathway_Reactome	R-MMU-9006934	Signaling by Receptor Tyrosine Kinases	25	0.0475065001629453	Fgf23, Jup, Dusp3, Rps6ka1, Stat5a, Mapk13, Grb7, Spry2, Atp6v0c, Atp6v1g2, Nab2, Fgf7, Sh3gl2, Furin, Plat, Pdgfd, Fgf1, Lyn, Flt3, Prkce, Flrt1, Fgfbp1, Kl, Ptk2b, Col4a3
